# Inflammatory burning pain depends on a specific line of nociceptors

**DOI:** 10.64898/2026.09.14.748479

**Authors:** Muhammad Rizki Febrianto, Deemah Aldossary, David Zimmermann, Jahanzaib Irfan, Michelle Y Meng, Ilaria Sanvido, Luming Zhou, Guiping Kong, Angela Kecskes, Paolo La Montanara, Jose Vicente Torres-Perez, Krisztina Deak-Pocsai, Botond Gaal, Angelina Mira D’Ercole, Nicole Li, Eva Szoke, Jianglin Wang, Klara Matesz, Simon Arthur, Erika Pinter, Simone di Giovanni, Michaela Kress, Istvan Nagy

**Author notes:** contributed equally (Muhammad Rizki Febrianto, Deemah Aldossary, David Zimmermann). contributed equally (Angelina Mira D’Ercole, Nicole Li). contributed equally (Michaela Kress, Istvan Nagy). Correspondence: Istvan Nagy, Department of Surgery and Cancer Imperial College London Hammersmith Hospital Campus Du Cane Road, London W12 0NN United Kingdom.

## Abstract

The development and persistence of burning pain and heat hyperalgesia following tissue injury and the subsequent inflammatory response, depend on the nuclear enzyme mitogen-and stress-activated kinase 1 (MSK1) expressed in a specific subset of transient receptor potential subfamily V member 1 (TRPV1)-expressing primary sensory neurons termed nociceptors, which are specialised for detecting harmful stimuli. Inflammation up-regulates and activates MSK1, and MSK1 governs TRPV1 expression in the MSK1 and TRPV1 co-expressing mouse and human nociceptors. Importantly, inhibition of inflammatory MSK1-mediated TRPV1 upregulation protects from heat hypersensitivity without affecting other relevant TRPV1 functions, such as the sensation of acute painful heat stimuli or the maintenance of the body core temperature. The newly discovered importance of the interaction between MSK1 and TRPV1 in a specific line of nociceptors provides mechanistic understanding of inflammatory pain and heat hyperalgesia pathogenesis.

---

Inflammation is generally associated with enduring tenderness and burning pain (heat hyperalgesia) of the affected tissue, and this inflammatory pain persists after tissue injury (Basbaum et al., 2009; Parisien et al., 2022). A major group of primary afferent sensory neurons specifically detect noxious stimuli, and these nociceptors are pivotal for the development and persistence of inflammatory pain (Berta et al., 2023; Patapoutian et al., 2009). Almost twenty transcriptionally distinct sub-populations of primary sensory neurons exhibiting remarkable correlation between transcriptional, morphological and functional properties are emerging from transcriptomic profiling (Bhuiyan et al., 2024; Nguyen et al., 2021; Qi et al., 2024; Renthal et al., 2020; Wang et al., 2021). The existence of differing sensory neuron sub-populations indicates cellular specificity for various somatosensory modalities including responsiveness to specific noxious stimuli that characterises different subgroups of nociceptors.

About 50 % of nociceptors express the multimodal heat transducer ion channel transient receptor potential subfamily V member 1 (TRPV1) which is critically involved in inflammatory heat hyperalgesia (Baiou et al., 2007; Caterina et al., 2000; Caterina et al., 1997; Davis et al., 2000; Guo et al., 1999; Nagy et al., 2014). TRPV1 becomes hypersensitive to heat stimuli following inflammatory mediators-induced activation of specific metabotropic or ionotropic receptors at the peripheral nociceptor terminal and their downstream signaling cascades involving protein kinases and phosphorylation of TRPV1 at serine, threonine or tyrosine residues (Nagy et al., 2014; Zimmermann et al., 2025). The level of phosphorylation determines the channel’s function, sensitivity to thermal stimuli, open probability, and membrane insertion (Andratsch et al., 2009; Bhave et al., 2002; Bonnington & McNaughton, 2003; Premkumar & Ahern, 2000; Prescott & Julius, 2003; Rathee et al., 2002; Zhang et al., 2005; Zhang et al., 2008). In addition, kinases including the stress-activated protein kinase 2 (SAPK2)/p38 within the mitogen-activated protein kinase (MAPK) pathway, upregulate *TRPV1* expression and the number of available channel proteins, which is critically important for the persistence of inflammatory heat hyperalgesia (Ji & Woolf, 2001). TRPV1, in addition to inflammatory heat hyperalgesia, also contributes to vital functions, such as the protective withdrawal reflex from acute noxious heat stimuli of healthy tissues and maintenance of the body core temperature (Vandewauw et al., 2018; Yue et al., 2022). These important roles accounting for severe unwanted effects such as fever and increased risk of attaining burn injury have disqualified the clinical use of TRPV1 inhibitors for inflammatory heat hyperalgesia (Chizh et al., 2007; Gavva, 2008; Gavva et al., 2008; Szallasi & Sheta, 2012).

The nuclear mitogen-and stress-activated protein kinases (MSK) 1 and MSK2 contribute to various adaptive responses including inflammatory hyperalgesia *but not* acute heat pain (Blum et al., 1999; Brami-Cherrier et al., 2005; Chwang et al., 2007; Privitera et al., 2020; Sindreu et al., 2007; Torres-Perez et al., 2017; Zhou et al., 2019). MSKs are activated by MAPKs including p38 and activate transcriptional regulators such as cAMP response element binding protein (CREB), nuclear factor kappa-light-chain-enhancer of activated B cells (NF-κB) and histone 3 (H3) at serine (S) 10 and S28 (Chen et al., 2005; Deak et al., 1998; Soloaga et al., 2003; Wiggin et al., 2002). Based on these functions we hypothesized that MSKs may regulate *TRPV1* expression in nociceptor types that are essential for inflammatory heat hyperalgesia. Therefore, we explored which of the MSKs defined functionally distinct sub-populations or states of nociceptors, responding to inflammation with upregulation of TRPV1 for the induction and persistence of inflammatory heat hyperalgesia.
