## Supplementary Table 1 for "Inflammatory burning pain depends on a specific line of nociceptors"

### Sheet: Tabelle1
	ID	Sex	Age	Ethnicity	Height	Weight	BMI	COD	Resoiratory Disease	Cardiac Disease	Hypertension	Neurological Disease	Cancer	Diabetes	Liver Disease	GI Disease	Kidney Disease	Urunary Tract Disease	Tobaco	Alcohol	Drug Use	Medication Home	Comments
ctrl 1	180515	F	31	Caucasian	163	62.5	23.5	Anoxia/Asphyxiation	no	no	no	Bipolar, depression, rapid mental decline within the past 2 months	no	no	no	no	no	no	Smoked cigarettes 1 pack in her whole life, started smoking one month ago.	Liquor, beer and wine. Socially, 1-3 times a week (2-5 a month) since the age of 21	Snorted cocaine one time 2 years ago. Smoked THC starting about one month ago.	Ativan, unknown anti-psychotic	Scoliosis. Back surgery at age 15, rod placed.
ctrl 2	190805	F	25	Caucasian	180	96.4	29.8	Head Trauma/Blunt Injury	no	no	no	no	no	no	no	no	no	no	½ ppd x 10 years, quit d/t pregnancy 2018-2019	no	Smoked marijuana, last used 9 months ago, unknown frequency and duration	Pre-natal vitamins	no
ctrl 3	221015	F	55	Caucasian	165	65	23.9	Anoxia/Cardiovascular	no	no	no	no	no	no	no	no	no	no	no	no	no	Opiates, Benzos for unk reasons	no
Rheumatoid Arthritis 3	200613	F	38	Caucasian	161	50.9	19.7	Anoxia/Drug Intoxication	Asthma since childhood	no	yes	Rheumatoid Arthritis. Lyme Disease dx 12 years ago. Fibromyalgia and chronic fatigue syndrome dx 6 years ago. Tremors for the last few years, ticks from upper body and vocalized sounds.	no	no	no	no	no	no	no	no	Multi drug use, including Fioricet, Montelukast, Valium, Diflucan, Diphenhydramine, Levothyroxine, unknown details	no	Joint pain x 10 years, chronic pain all over, d/t arthritis and fibromyalgia. Disabled for the last 6 years d/t pain and fatigue. Spinal fusion after impact injury, 8 years ago.
Artthritis 1	210613	F	67	Caucasian	167	115.9	41.6	Anoxia/Cardiavascular	no	CHF – unk duration, treated with medication	For 20 years	Arthritis, difficulty walking x 2-3 years d/t pain/arthritis, used cane for long distances	Basal cell carcinoma in 2010 – considered cured 9 years ago	For 5 years, treated with medication, noncompliant with insulin	no	no	no	no	no	Hard liquor 1-2x/year, a glass each time since age 21	no	Insulin (non-compliant), Unk meds/dose for CHF and diabetes	no
Arthtritis 2	211014	F	58	Caucasian	173	91.5	30.6	Anoxia/Cardiovascular	no	no	Diagnosed about a year ago	Arthritis, Joint pain a year ago mostly in her hand and hip d/t arthritis	no	no	no	no	no	no	no	Drank beer, wine and liquor since she was a teenager; would sometimes drink heavily – couple of liquor drinks that contained a shot or two a night, other than that it was socially	no	15mg Armour Thyroid once/day; 20mg Fluoxetine once/day; 10mg Nortriptyline nightly; 5mg Rosuvastatin daily; 300mg Cefdinir 2x/day for 10 days; 20mg Prednisone 2x/day for 5 days – reported only took prednisone for 2 days	Slight, intermittent unproductive cough 10-15 days ago d/t sinus drip.
